# *ENHANCED GRAVITROPISM 2* encodes a STERILE ALPHA MOTIVE containing protein that controls root growth angle in barley and wheat

**DOI:** 10.1101/2021.01.23.427880

**Authors:** Gwendolyn K. Kirschner, Serena Rosignoli, Isaia Vardanega, Li Guo, Jafargholi Imani, Janine Altmüller, Sara G. Milner, Raffaella Balzano, Kerstin A. Nagel, Daniel Pflugfelder, Cristian Forestan, Riccardo Bovina, Robert Koller, Tyll G. Stöcker, Martin Mascher, James Simmonds, Cristobal Uauy, Heiko Schoof, Roberto Tuberosa, Silvio Salvi, Frank Hochholdinger

## Abstract

The root growth angle defines how roots grow towards the gravity vector and is among the most important determinants of root system architecture. It controls water uptake capacity, nutrient use efficiency, stress resilience and as a consequence yield of crop plants. We demonstrated that the *egt2* (*enhanced gravitropism 2*) mutant of barley exhibits steeper root growth of seminal and lateral roots and an auxin independent higher responsiveness to gravity compared to wild type plants. We cloned the *EGT2* gene by a combination of bulked segregant analysis and whole genome sequencing. Subsequent validation experiments by an independent CRISPR/Cas9 mutant allele demonstrated that *egt2* encodes a STERILE ALPHA MOTIF domain containing protein. *In situ* hybridization experiments illustrated that *EGT2* is expressed from the root cap to the elongation zone. Subcellular localization experiments revealed that *EGT2* localizes to the nucleus and cytoplasm. We demonstrated the evolutionary conserved role of *EGT2* in root growth angle control between barley and wheat by knocking out the *EGT2* orthologs in the A and B genomes of tetraploid durum wheat. By combining laser capture microdissection with RNA-seq, we observed that seven expansin genes were transcriptionally downregulated in the elongation zone. This is consistent with a role of *EGT2* in this region of the root where the effect of gravity sensing is executed by differential cell elongation. Our findings suggest that *EGT2* is an evolutionary conserved regulator of root growth angle in barley and wheat that could be a valuable target for root-based crop improvement strategies in cereals.

**Significance Statement:** To date the potential of utilizing root traits in plant breeding remains largely untapped. In this study we cloned and characterized the *ENHANCED GRAVITROPISM2* (*EGT2*) gene of barley that encodes a STERILE ALPHA MOTIF domain containing protein. We demonstrated that *EGT2* is a key gene of root growth angle regulation in response to gravity which is conserved in barley and wheat and could be a promising target for crop improvement in cereals.
