## Supplementary material for "*ENHANCED GRAVITROPISM 2* encodes a STERILE ALPHA MOTIVE containing protein that controls root growth angle in barley and wheat": Table S3

### Sheet: Sheet1
Supplementary table1: Overview of RNAseq results
Data deposited at the sequence read archive (SRA), PRJNA589222
	Lane	Project	Sample	PF Clusters	Yield (Mbases)	% >= Q30	Mean Quality
						bases	Score
	1	GK01	107229	22376577	4520	95.56	36.22
	1	GK01	107231	21932224	4430	95.24	36.1
	1	GK01	107233	19561632	3951	95.25	36.14
	1	GK01	107235	20630560	4167	95.71	36.24
	1	GK01	107237	19386123	3916	95.37	36.17
	1	GK01	107239	20053643	4051	95.72	36.23
	1	GK01	107241	20626439	4167	95.6	36.21
	1	GK01	107243	20166570	4074	95.61	36.2
	1	GK01	107245	21604056	4364	96.06	36.31
	1	GK01	107247	18975817	3833	95.71	36.22
	1	GK01	107249	19326567	3904	95.38	36.17
	1	GK01	107251	19635769	3966	94.26	35.98
	1	GK01	107253	20791711	4200	95.23	36.14
	1	GK01	107255	21350631	4313	95.93	36.26
	1	GK01	107257	22062775	4457	95.79	36.26
	1	GK01	107259	21507018	4344	95.87	36.25
	1	GK01	107261	20644170	4170	95.52	36.19
	1	GK01	107263	22681047	4582	95.2	36.13
	1	GK01	107265	18683628	3774	95.72	36.22
	1	GK01	107267	24278896	4904	96.05	36.3
	1	GK01	107269	19355318	3910	95.8	36.25
	1	GK01	107271	21218515	4286	95.53	36.2
	1	GK01	107273	20290927	4099	93.83	35.9
	1	GK01	107275	18430934	3723	95.64	36.22
	2	GK01	107229	22562294	4558	95.69	36.25
	2	GK01	107231	22189773	4482	95.36	36.12
	2	GK01	107233	19752586	3990	95.37	36.17
	2	GK01	107235	20904791	4223	95.83	36.26
	2	GK01	107237	19529397	3945	95.49	36.2
	2	GK01	107239	20310327	4103	95.84	36.25
	2	GK01	107241	20856789	4213	95.72	36.23
	2	GK01	107243	20436490	4128	95.73	36.23
	2	GK01	107245	21795430	4403	96.19	36.33
	2	GK01	107247	19111224	3860	95.81	36.24
	2	GK01	107249	19473688	3934	95.51	36.19
	2	GK01	107251	19846346	4009	94.36	36
	2	GK01	107253	20955605	4233	95.34	36.16
	2	GK01	107255	21594671	4362	96.03	36.28
	2	GK01	107257	22234718	4491	95.92	36.28
	2	GK01	107259	21711249	4386	95.98	36.27
	2	GK01	107261	20793488	4200	95.66	36.22
	2	GK01	107263	22956790	4637	95.33	36.16
	2	GK01	107265	18835184	3805	95.83	36.24
	2	GK01	107267	24545072	4958	96.18	36.32
	2	GK01	107269	19540410	3947	95.92	36.27
	2	GK01	107271	21405829	4324	95.65	36.22
	2	GK01	107273	20532358	4148	93.92	35.92
	2	GK01	107275	18578126	3753	95.77	36.25

### Sheet: Sheet2
Supplementary table1: Overview of RNAseq reads and mapping results
Genotype	Tissue	Replicate	RIN value	Identifier	Raw read pairs	Paired after Trimming	Unpaired after Trimming	Paired after rRNA filtering	Uniquely mapped	Aligned	Aligned [%]	Not usable2	Not usable [%]
egt2	root_cap	1	8	107229	44938871	44296889	539498	8305403	6233217	5253588	84.2837	979629	15.7163
egt2	meristem	1	8.1	107231	44121997	43357571	662792	8139238	6136708	5202569	84.7778	934139	15.2222
egt2	elongation_zone	1	8.9	107233	39314218	38663958	561172	6341513	4824283	4155433	86.1358	668850	13.8642
egt2	root_cap	2	8.3	107235	41535351	40958936	488540	7249136	5365793	4441617	82.7765	924176	17.2235
egt2	meristem	2	8.3	107237	38915520	38343777	484528	7175281	5320129	4538545	85.3089	781584	14.6911
egt2	elongation_zone	2	8.5	107239	40363970	39789231	490798	7088604	5383046	4590146	85.2704	792900	14.7296
egt2	root_cap	3	7.3	107241	41483228	40950312	445362	7742408	5792949	4807203	82.9837	985746	17.0163
egt2	meristem	3	7.9	107243	40603060	39953179	556325	7744566	5700460	4816652	84.4958	883808	15.5042
egt2	elongation_zone	3	8.1	107245	43399486	42800894	495438	7474765	5617575	4720749	84.0354	896826	15.9646
WT	root_cap	1	7.9	107247	38087041	37551539	449374	8672059	6377500	5164453	80.9793	1213047	19.0207
WT	meristem	1	7.1	107249	38800255	38237839	489913	7279767	5510263	4685507	85.0324	824756	14.9676
WT	elongation_zone	1	8.2	107251	39482115	38985267	412631	6980112	5262978	4469980	84.9325	792998	15.0675
WT	root_cap	2	8.6	107253	41747316	41128732	457565	20452563	2748620	2076977	75.5644	671643	24.4356
WT	meristem	2	8.1	107255	42945302	42269217	574822	8482627	6477266	5487906	84.7257	989360	15.2743
WT	elongation_zone	2	8.1	107257	44297493	43734916	457447	7712144	5918015	5083501	85.8988	834514	14.1012
WT	root_cap	3	8.2	107259	43218267	42636620	473027	8962062	6787795	5651917	83.2659	1135878	16.7341
WT	meristem	3	8	107261	41437658	40687520	646544	8034576	6098323	5158240	84.5846	940083	15.4154
WT	elongation_zone	3	7.9	107263	45637837	44881838	638692	8258760	6380612	5501213	86.2176	879399	13.7824
WT	root_cap	4	7.6	107265	37518812	37032237	409437	8756326	6708935	5555975	82.8146	1152960	17.1854
WT	meristem	4	7.6	107267	48823968	48016007	700721	9688320	7301563	6167470	84.4678	1134093	15.5322
WT	elongation_zone	4	8.3	107269	38895728	38254447	551563	7818488	5899122	4985387	84.5107	913735	15.4893
egt2	root_cap	4	8	107271	42624344	42065775	459536	9191879	7044047	5881329	83.4936	1162718	16.5064
egt2	meristem	4	8.3	107273	40823285	40164276	565764	7664370	5710708	4760174	83.3552	950534	16.6448
egt2	elongation_zone	4	8.1	107275	37009060	36499537	426528	6768941	5246077	4443601	84.7033	802476	15.2967
1 trimmed
2 includes alignment_not_unique, ambiguous, no_feature
