## Supplementary material for "*ENHANCED GRAVITROPISM 2* encodes a STERILE ALPHA MOTIVE containing protein that controls root growth angle in barley and wheat": Table S4

### Sheet: DEGs
Table S2: Differentially expressed transcripts in wildtype (WT) and egt2 mutant roots in three different tissues (root cap, meristem, elongation zone). Log-fold changes (Log2FC) and the adjusted p-value (padj) derive from comparisons between genotypes per each tissue. Normalized reads were extracted with the fpm function of Deseq2 (Love et al., 2014). Annotations of genes have been extracted from…
	elongation_zone		meristem		root_cap		description	fpm normalized reads
gene	Log2FC	padj	Log2FC	padj	Log2FC	padj		107229.egt2_root_cap_1	107231.egt2_meristem_1	107233.egt2_elongation_zone_1	107235.egt2_root_cap_2	107237.egt2_meristem_2	107239.egt2_elongation_zone_2	107241.egt2_root_cap_3	107243.egt2_meristem_3	107245.egt2_elongation_zone_3	107247.WT_root_cap_1	107249.WT_meristem_1	107251.WT_elongation_zone_1	107253.WT_root_cap_2	107255.WT_meristem_2	107257.WT_elongation_zone_2	107259.WT_root_cap_3	107261.WT_meristem_3	107263.WT_elongation_zone_3	107265.WT_root_cap_4	107267.WT_meristem_4	107269.WT_elongation_zone_4	107271.egt2_root_cap_4	107273.egt2_meristem_4	107275.egt2_elongation_zone_4
HORVU0Hr1G000630	4.89109	1.8989e-10	6.19016	4.54076e-09	5.87026	0.000373391	NAC domain containing protein 103	6.92533	8.57898	21.7596	10.6225	9.7834	26.1218	11.0256	16.167	27.1378	0.531541	0	1.18527	0	0	1.92847	0	0	0	0.152899	0.598843	0.46494	15.3009	14.1691	32.0952
HORVU0Hr1G000850	5.02872	1.01928e-10	8.20288	9.03685e-07	no DE	no DE	undescribed protein	0	0.584931	37.0196	0.758752	15.1005	78.8448	0	8.71927	55.1802	0	0	0	0	0	1.92847	0	0	2.57968	0	0	1.39482	0	12.7343	27.0735
HORVU0Hr1G000990	5.08087	1.60622e-17	7.06888	4.71394e-30	5.0491	0.000333763	undescribed protein	217.219	45.6246	407.78	66.3908	61.8906	351.567	67.932	98.0918	493.004	10.2765	1.05048	7.58575	0	1.19119	25.7932	0.735606	0.184202	3.77031	3.36378	0.748553	8.60139	123.54	208.053	344.75
HORVU0Hr1G001190	no DE	no DE	6.32078	0.00520914	no DE	no DE	Histone-lysine N-methyltransferase 2A	1.85801	2.72968	0	2.65563	0.638048	0.9586	0.355665	2.54312	0	0	0	0	0	0	0	0	0	0	0	0	0	1.55842	4.30454	0.436669
HORVU0Hr1G001230	6.68887	0.00190924	5.54813	0.026705	6.93475	0.00217395	myb domain protein 33	3.37821	0.389954	1.41296	4.7422	7.01852	2.8758	5.86847	5.08624	5.87986	0	0	0	0	0.340341	0	0	0	0	0	0	0	4.81694	3.58712	7.64171
HORVU0Hr1G018690	6.9944	0.000233802	6.062	0.0159793	no DE	no DE	Disease resistance protein RPM1	0	0.779907	10.1733	0	2.97756	4.3137	0	3.26973	4.74912	0	0	0	0	0	0	0	0	0	0	0	0	0	1.43485	2.40168
HORVU0Hr1G025540	no DE	no DE	no DE	no DE	6.8513	0.00331302	myb-like transcription factor family protein	4.22276	0.389954	0.847776	3.60407	0.638048	0.71895	3.73448	1.63486	2.48763	0	0	0	0	0	0	0	0	0	0	0	0	6.09202	0.179356	0.873338
HORVU0Hr1G025920	no DE	no DE	1.82129	0.00565956	no DE	no DE	Zinc finger CCCH domain-containing protein 36	17.9045	26.5169	10.7385	12.7091	16.3766	6.94985	15.1158	12.7156	5.20142	8.32748	3.78174	3.31876	0	8.33836	2.41058	6.47333	4.05244	4.16718	8.71525	3.59306	2.78964	14.0258	13.631	11.1351
HORVU0Hr1G030440	1.67529	0.013396	1.99179	1.14959e-05	no DE	no DE	Endoplasmic reticulum-Golgi intermediate compartment protein 3	13.6817	19.3027	18.3685	8.91534	12.3356	23.7253	12.4483	16.3486	14.6997	2.83489	2.94135	5.2152	0	3.57358	4.33905	3.08955	4.23664	5.15936	6.26887	5.09016	6.9741	8.07546	14.5278	13.9734
HORVU1Hr1G018770	-7.60216	2.87706e-07	no DE	no DE	no DE	no DE	Chymotrypsin inhibitor	0	0	0	0	0	0.23965	0	0.181651	0	0	0.420193	24.6537	0	0	6.74963	0	0.184202	14.8828	0.305798	0	9.2988	0	0	0
HORVU1Hr1G065550	-5.79731	1.54699e-17	-3.49478	1.47655e-05	-4.55365	0.0140577	TRICHOME BIREFRINGENCE-LIKE 7	0.16891	0.194977	1.13037	0.189688	0.425365	0	1.60049	0.726606	2.03534	17.1865	11.1351	43.8551	8.38838	11.5716	47.0063	10.887	10.8679	44.2515	9.32685	9.73119	84.3866	0	2.33163	0.873338
HORVU1Hr1G065660	-6.39268	3.29658e-11	-6.65151	0.00259335	no DE	no DE	undescribed protein	0	0	0.282592	0	0	0	0	0	1.13074	0	0.420193	13.2751	0	3.06307	25.7932	0	7.73648	75.6045	0	3.14392	39.9849	0	0	0.436669
HORVU1Hr1G065710	-7.87574	5.011e-18	no DE	no DE	no DE	no DE	undescribed protein	0	0	0	0	0	0.71895	0	0.181651	0.226148	0	0.210097	38.4028	0	1.53153	94.4948	0	0	41.2749	0	0.898264	96.94	0	0	0.218334
HORVU1Hr1G065770	-6.71663	2.74583e-11	-5.34155	0.00104612	-5.68164	3.02819e-06	Sulfite reductase [NADPH] hemoprotein beta-component	0.337821	0	0	2.08657	1.2761	1.19825	0.533498	1.27156	3.39223	55.2803	36.977	41.0104	131.593	90.7009	286.618	40.1641	45.3137	34.5281	207.79	195.223	264.551	5.10029	6.27745	1.52834
HORVU1Hr1G067590	no DE	no DE	-6.36317	0.000524454	no DE	no DE	SOSS complex subunit B homolog	0	0	0	0	0	0	0.71133	0.181651	0	4.96105	8.19377	0.474109	0	2.21222	0.241058	2.35394	1.84202	0.595311	2.44639	7.33582	0.23247	0	0	0
HORVU1Hr1G067660	-1.85815	2.86803e-06	no DE	no DE	no DE	no DE	undescribed protein	67.2263	23.2022	113.037	23.3316	13.1863	106.405	26.6749	31.6074	177.527	200.391	71.4329	478.139	9.43693	62.7929	446.44	57.8187	71.1019	302.22	184.702	100.007	558.393	38.9606	65.1061	107.421
HORVU1Hr1G067960	no DE	no DE	-6.75941	2.89742e-06	no DE	no DE	cytochrome c biogenesis protein family	0	0.194977	0.282592	0.189688	0	0	0.355665	0	0	2.12617	6.0928	4.02993	0	7.14716	2.16952	4.855	5.52606	2.77812	4.58698	6.88669	1.39482	0	0	0
HORVU1Hr1G067990	no DE	no DE	-6.01472	0.00127582	-7.3006	0.000830775	Nuclear transcription factor Y subunit C-3	0	0.194977	0	0	0	0	0	0	0	6.02413	5.04232	2.37055	5.24274	1.87188	1.68741	2.50106	2.57883	2.18281	6.26887	5.83872	0.92988	0	0	0
HORVU1Hr1G068020	-6.36703	6.30453e-06	no DE	no DE	no DE	no DE	Aldehyde dehydrogenase family 2 member C4	0	0	0	0	0	0	0	0	0.226148	2.83489	1.47068	24.4166	0	0.170171	17.5972	0.882727	0	2.38125	0.764496	1.04797	29.0588	0	0	0.655003
HORVU1Hr1G068080	no DE	no DE	-5.22476	0.0460188	no DE	no DE	Cyclin B1	0.506731	0.194977	0	1.89688	0	0	0.71133	0	0	0	2.73126	0	0	1.36136	0	4.70788	1.47362	0	0.611597	3.29363	0	0	0	0
HORVU1Hr1G068440	-8.7356	1.30393e-12	-7.79361	1.3707e-09	no DE	no DE	calmodulin 5	0	0.194977	0.282592	0	0	0	0	0	0	2.30335	12.1856	27.7354	0	13.1031	30.8554	5.00212	17.315	26.789	6.72756	10.0306	35.8004	0.28335	0	0
HORVU1Hr1G068580	-8.48497	1.17284e-16	-9.51339	2.82509e-15	no DE	no DE	Endoplasmic reticulum-Golgi intermediate compartment protein 3	0	0	0.282592	0.189688	0	0	0.177833	0	0	26.3999	16.5976	48.1221	245.884	26.5466	58.5771	27.3646	31.3143	52.3874	35.9313	30.2416	90.1984	0	0	0.436669
HORVU1Hr1G068640	-3.23579	0.000314542	-3.62361	5.88651e-26	-3.91149	5.52909e-06	60S ribosomal protein L30	7.43206	49.5241	8.76035	12.7091	30.2009	10.5446	13.1596	23.978	3.84452	127.747	504.232	79.6503	183.496	308.179	22.1774	242.897	365.088	124.42	134.551	306.158	23.9444	11.4757	15.2452	3.71169
HORVU1Hr1G069420	no DE	no DE	-6.30225	0.00179226	no DE	no DE	B3 domain-containing protein	0	0	0	0	0	0	0	0	0	2.65771	1.89087	0	0	3.23324	1.20529	2.35394	1.65782	0.595311	1.68189	4.49132	0.46494	0	0	0
HORVU1Hr1G078170	-2.76829	5.39455e-16	-2.37561	3.08618e-26	-3.469	0.000483529	Meprin and TRAF (MATH) homology domain-containing protein	26.0122	19.6927	23.1725	25.7976	25.3092	31.1545	20.0951	15.9853	24.6502	310.952	114.503	239.425	565.691	105.506	208.997	173.309	118.81	172.243	218.952	99.5576	219.452	38.3939	21.8814	48.2519
HORVU1Hr1G091830	3.52939	0.0428223	no DE	no DE	no DE	no DE	Carbohydrate-binding X8 domain superfamily protein	0	0.194977	3.95629	0	0	6.94985	0	0.363303	13.1166	0	0	0.711164	0	0	0	0	0	0.198437	0	0	1.85976	0	1.07613	8.51504
HORVU1Hr1G093120	6.19724	2.82561e-08	3.41418	0.00478002	no DE	no DE	Transducin/WD40 repeat-like superfamily protein	3.54712	10.5288	14.9774	1.70719	4.04097	14.379	16.1828	16.167	28.7209	3.54361	0.63029	0	0	1.36136	0.241058	0.147121	1.47362	0.396874	1.07029	0	0.23247	1.55842	5.20132	8.73338
HORVU1Hr1G095270	3.52903	0.0119802	no DE	no DE	no DE	no DE	Zinc finger CCCH domain-containing protein 37	183.943	7.40912	1.69555	57.4755	0.425365	10.3049	147.067	6.90276	16.2827	23.0335	6.3029	0.474109	0	0.680682	0.723175	52.3752	2.02622	0.992186	136.692	0	0.69741	67.1539	10.582	5.89503
HORVU2Hr1G026420	no DE	no DE	6.43217	0.042433	no DE	no DE	Peroxidase superfamily protein	0	0	10.7385	0	0.85073	17.9737	0	3.45138	12.8905	0	0	8.53396	0	0.170171	15.4277	0	0	12.1047	0	0	6.74163	0	13.631	13.5367
HORVU2Hr1G064100	no DE	no DE	0.805823	0.0238296	no DE	no DE	Disease resistance-responsive (dirigent-like protein) family protein	246.609	173.529	439.996	195.758	234.376	627.164	104.388	207.446	859.59	121.546	155.472	537.403	0	127.288	343.026	104.015	110.337	228.798	246.932	113.032	701.595	201.32	247.87	712.644
HORVU2Hr1G064330	-1.31748	0.044077	no DE	no DE	no DE	no DE	Peroxidase superfamily protein	0	0.584931	208.836	0	0	116.71	0	7.26606	132.749	0	0.63029	331.639	0	2.04205	370.506	0	1.28941	236.934	0	4.04219	412.634	0	6.45681	95.8488
HORVU2Hr1G085500	no DE	no DE	no DE	no DE	5.98986	0.000113965	Coffea canephora DH200=94 genomic scaffold, scaffold_890	4.56058	0	0	24.0904	0	0	53.7054	0	0	0	0	0	0	0	0	0.882727	0.921009	0	1.52899	0.149711	0	80.7546	0	0
HORVU2Hr1G107100	no DE	no DE	no DE	no DE	8.48268	0.000145657	Protein translation factor SUI1 homolog 1	8.44552	0	11.0211	0.569064	0	41.4594	2.66749	1.45321	149.484	0	0	32.0024	0	0.850853	168.741	0	0	28.9718	0	0	39.7524	41.6524	15.604	29.4752
HORVU2Hr1G111030	-1.12014	0.0261696	no DE	no DE	no DE	no DE	xyloglucan endotransglucosylase/hydrolase 12	0	0	65.5614	0	0.212683	47.4507	0	0.726606	59.9294	0	0.63029	126.587	0	0	133.305	0	1.10521	119.856	0	1.49711	173.888	0	1.79356	89.7355
HORVU3Hr1G006440	no DE	no DE	no DE	no DE	-5.49691	0.00200285	Xylanase inhibitor	0.506731	1.16986	2.82592	1.70719	0	0	4.26798	0.181651	125.739	27.463	1.26058	16.3568	731.362	0.340341	6.26751	119.757	10.1311	4.36562	5.65727	2.09595	2.78964	11.759	9.68521	221.391
HORVU3Hr1G019510	no DE	no DE	2.01581	0.0339594	no DE	no DE	Zinc finger CCCH domain-containing protein 2	237.15	11.5036	3.6737	76.2546	12.1229	19.8909	98.3414	37.2385	14.0212	152.198	6.513	41.2475	82.8353	4.25426	0	39.7227	10.4995	9.52498	101.219	6.28785	7.67151	229.23	47.3499	63.7537
HORVU3Hr1G030770	-2.63979	0.044077	no DE	no DE	no DE	no DE	ATPase family gene 2 protein	17.5667	12.2835	3.95629	25.0388	59.1257	9.34635	20.2729	58.4918	2.93993	34.373	47.692	8.29691	16.7768	56.837	58.8182	107.693	118.258	77.7873	53.056	103.899	31.3835	148.617	210.743	13.1001
HORVU3Hr1G036820	no DE	no DE	5.07294	0.0307531	no DE	no DE	Peroxidase superfamily protein	0	0.389954	62.7354	6.82877	1.48878	198.191	0	16.8936	258.488	10.4536	0	344.203	0	0	18.3204	0	0.368404	20.6375	0	0.299421	208.758	0	3.58712	263.53
HORVU3Hr1G076620	-3.65444	0.000295607	no DE	no DE	no DE	no DE	expansin 11	0	0	13.847	0	0	11.7428	0	1.81651	3.61838	0	0	12.5639	0	0.680682	176.455	0	0	183.753	0	1.64682	63.6968	0	5.38067	6.3317
HORVU3Hr1G076640	-3.30592	0.0428474	no DE	no DE	no DE	no DE	expansin 11	0	0	4.23888	0	0	16.7755	0	2.36147	18.0919	0	0	22.0461	0	1.19119	163.196	0	0	180.776	0	2.09595	25.5717	0	4.66325	1.09167
HORVU3Hr1G076650	-4.10408	0.000116468	no DE	no DE	no DE	no DE	expansin 11	0	0	5.08666	0	0	5.51195	0	0.363303	1.58304	0	0	6.63753	0	0.340341	87.022	0	0	132.159	0	0.149711	26.2691	0	3.04905	2.83835
HORVU3Hr1G076660	-4.37136	0.0028498	no DE	no DE	no DE	no DE	Expansin-A8	0	0	0.565184	0	0	1.67755	0	0.363303	0.678445	0	0	3.08171	0	0	13.7403	0	0	34.3296	0	0.149711	8.36892	0	1.43485	0
HORVU3Hr1G085990	-4.00575	0.0435825	no DE	no DE	no DE	no DE	Chromosome 3B, genomic scaffold, cultivar Chinese Spring	3.2093	0.389954	1.41296	3.41438	1.91414	0.23965	3.20099	1.63486	0	0	0.840387	2.13349	0	3.57358	20.4899	4.70788	0.552606	8.33436	1.22319	3.74277	3.95199	4.10857	3.40776	0.655003
HORVU3Hr1G089290	-2.08301	0.00303708	no DE	no DE	no DE	no DE	Late embryogenesis abundant protein Lea5-A	0	0	11.0211	0	0	15.0979	0	2.54312	21.4841	0	0	67.7976	0	0.340341	88.7094	0	0	24.2093	0	0	81.8295	3.11685	5.73938	16.1567
HORVU4Hr1G031700	no DE	no DE	6.40053	0.00907363	no DE	no DE	Exocyst complex component 7	0	0	13.2818	0.379376	2.97756	80.5224	0	5.81285	145.64	4.60669	0.210097	68.5088	0	0	8.91915	0	0.184202	7.14374	0	0	185.976	0	20.8053	163.096
HORVU4Hr1G051550	no DE	no DE	1.92882	0.000330208	no DE	no DE	Serine/threonine-protein kinase CTR1	14.5263	10.5288	7.91258	12.5194	11.6975	11.9825	6.5798	12.8973	5.42756	5.66977	3.15145	1.65938	0	2.72273	12.535	6.76758	3.31563	5.3578	6.42177	4.64103	1.62729	6.94207	16.6801	8.95171
HORVU4Hr1G053150	-1.0398	0.00187976	no DE	no DE	no DE	no DE	Plant protein of unknown function (DUF247)	2.19584	0	71.4958	2.08657	0	70.6967	2.31182	2.72477	86.1626	10.808	2.73126	128.958	0	0.340341	176.455	2.50106	1.65782	150.217	1.68189	1.79653	168.076	0	7.89165	83.4038
HORVU4Hr1G072270	-1.49814	0.00034484	no DE	no DE	no DE	no DE	unknown function	3.04039	12.4785	63.3006	3.98345	6.38048	60.1521	3.91232	11.444	35.9576	5.13823	16.1774	175.42	0	14.6347	155.965	17.6545	12.8941	108.148	6.11597	6.13814	143.899	10.7673	14.3485	52.4003
HORVU4Hr1G082900	-6.75875	0.00405594	no DE	no DE	no DE	no DE	ESTs AU078251(R0889)	6.58751	67.267	0	20.8657	57.4243	0	13.1596	23.6147	0	0	61.3482	2.13349	0	34.7148	2.8927	20.8912	49.1819	12.1047	12.079	50.7519	1.62729	0.425024	2.51098	0
HORVU4Hr1G090090	no DE	no DE	no DE	no DE	7.43101	0.00939717	Heat stress transcription factor C-2a	6.08078	0	0	4.93189	0	0	0	0.181651	6.10601	0	0	1.65938	0	0	2.8927	0	0	0.198437	0	0	0	15.0175	1.25549	2.40168
HORVU5Hr1G026160	no DE	no DE	1.63306	0.0293041	no DE	no DE	Mitochondrial substrate carrier family protein	8.44552	11.3087	6.21703	4.55251	8.71998	7.42915	16.5384	8.35597	1.80919	0.708722	2.10097	1.89644	0	4.25426	6.99069	4.11939	2.39462	2.18281	5.50437	3.89248	2.55717	8.92551	10.582	13.1001
HORVU5Hr1G027890	-1.47704	0.016455	no DE	no DE	no DE	no DE	Sterile alpha motif (SAM) domain-containing protein	17.7356	16.3781	18.6511	52.1642	27.8614	29.7166	44.9916	24.8862	11.0813	57.4065	58.4069	64.2418	0	40.3304	49.1759	41.4882	38.1298	54.3718	55.8082	51.7999	61.6046	43.6358	34.4363	25.1085
HORVU5Hr1G062610	-4.29697	0.00218788	no DE	no DE	no DE	no DE	Disease resistance protein	0	0	0.282592	0	0.212683	0.23965	0	0.181651	0.452297	0	0	8.05986	0	0.680682	6.50857	0	0	1.78593	0	3.44335	15.1106	0	0.358712	0.655003
HORVU5Hr1G066540	no DE	no DE	-3.76408	0.0277258	no DE	no DE	unknown function	6.08078	0.194977	0	0.758752	0.425365	0	3.91232	0	0	15.2375	23.7409	3.79287	0	6.12614	0.241058	3.38379	2.57883	0.992186	17.1247	7.0364	0.69741	9.35054	2.15227	2.18334
HORVU5Hr1G104680	7.59731	0.0357762	no DE	no DE	no DE	no DE	Bifunctional inhibitor/lipid-transfer protein/seed storage 2S albumin superfamily protein	0	0	0.565184	0	0	0	0	0	9.95053	0	0	0	0	0	0	0	0	0	0	0	0	0	0	23.5801
HORVU5Hr1G119670	-3.82197	4.83891e-06	no DE	no DE	no DE	no DE	expansin 11	0	0	0.847776	0	0	9.34635	0	0.181651	7.0106	0	0	37.2176	0	0.170171	107.994	0	0	37.7031	0	0	117.397	0	6.0981	4.58502
HORVU5Hr1G119680	-3.9202	0.0001236	no DE	no DE	no DE	no DE	expansin 11	0	0	1.41296	0	0	0.23965	0	0	1.35689	0	0	5.92636	0	0	7.95492	0	0	19.4468	0	0	17.2028	0	1.43485	0.436669
HORVU5Hr1G119860	-3.27881	0.0185552	no DE	no DE	no DE	no DE	expansin 11	0	0	0	0	0	0.4793	0	0	1.58304	0	0	5.2152	0	0	5.06222	0	0	8.5328	0	0	11.6235	0	0.717423	1.09167
HORVU6Hr1G011570	no DE	no DE	1.3658	0.00478002	no DE	no DE	Chromosome 3B, genomic scaffold, cultivar Chinese Spring	32.093	22.0324	1.13037	28.0738	23.1824	12.2221	42.3241	27.611	14.4735	17.8952	14.0765	0.237055	0	6.63665	4.33905	38.6929	11.0521	7.14374	39.9067	8.08438	0	24.3681	26.9034	26.4185
HORVU6Hr1G013700	3.75397	0.00627523	no DE	no DE	no DE	no DE	GDSL esterase/lipase	217.388	0	35.6066	4.36282	0	63.5072	50.5044	0.363303	224.113	49.6105	0	4.26698	0	0	29.8912	55.0233	0	1.5875	0	0.748553	16.5054	0.141675	0.896779	424.66
HORVU6Hr1G017950	1.51137	0.036046	no DE	no DE	no DE	no DE	unknown protein	5.74295	10.5288	13.847	11.1916	7.23121	13.1807	10.1365	14.8954	17.1873	8.85902	6.7231	5.92636	0	11.4014	4.33905	4.41364	14.1835	4.16718	7.33916	10.7792	4.88187	14.4508	13.8104	12.0084
HORVU7Hr1G006370	no DE	no DE	1.49661	0.00274702	no DE	no DE	D-alanine--poly(phosphoribitol) ligase subunit 1	124.487	104.118	59.9095	154.406	101.237	104.248	161.65	117.71	91.5901	85.9325	34.0357	15.8827	0	59.2193	34.4713	55.9061	61.7076	36.7109	70.3336	47.4583	51.8408	212.654	236.391	86.0238
HORVU7Hr1G020300	3.34072	0.0261696	no DE	no DE	no DE	no DE	Peroxidase superfamily protein	86.82	17.158	4.80407	0	2.97756	7.42915	4.62365	7.81101	6.78445	152.375	13.4462	0.474109	0	8.16818	0	1.47121	3.86824	0.595311	27.0632	6.43756	1.85976	1.27507	6.63616	11.5717
HORVU7Hr1G051810	2.16093	0.013008	no DE	no DE	no DE	no DE	methyl-CPG-binding domain protein 02	7.26315	11.5036	6.21703	2.65563	13.8244	8.6274	11.3813	13.8055	12.4382	8.68184	27.5227	1.42233	0	12.7628	2.41058	16.0362	11.0521	2.38125	7.18626	11.378	2.09223	15.4426	17.5769	10.9167
HORVU7Hr1G097070	no DE	no DE	no DE	no DE	6.32942	0.0468744	Pre-mRNA-splicing factor ATP-dependent RNA helicase PRP16	2.19584	1.55981	1.13037	4.36282	0.85073	4.3137	4.80148	0.181651	0	0	0.210097	3.08171	0	0	0	0	0	0	0	0.449132	0	1.1334	6.63616	5.02169
HORVU7Hr1G120020	no DE	no DE	no DE	no DE	-7.46067	0.00467956	Disease resistance protein	0	0	0	0	0	0	0	0	0	8.1503	0	0	0	0	4.33905	7.06182	1.84202	1.98437	6.72756	2.09595	3.71952	0	0	0
HORVU7Hr1G121530	-1.6348	0.00303914	no DE	no DE	no DE	no DE	Core-2/I-branching beta-1,6-N-acetylglucosaminyltransferase family protein	0	0	11.5863	0	0	8.6274	0	0.363303	5.42756	0	0	30.8171	0	0	23.8648	0	0	24.4078	0	1.94624	22.7821	0	0.538067	8.07837
