## Supplementary material for "*ENHANCED GRAVITROPISM 2* encodes a STERILE ALPHA MOTIVE containing protein that controls root growth angle in barley and wheat": Table S5

### Sheet: Sheet1
	name	purpose	barley_identifier	sequence
	αTub-F	qRT_PCR	HORVU1Hr1G081280	GAGGTTTGACGGTGCTCTGA
	αTub-R	qRT_PCR	HORVU1Hr1G081280	GGTGATCTCGGCAACAGACA
	GK-SAM-qRT-fw4	qRT_PCR	HORVU5Hr1G027890	ATTCTGCGGTTTATCAGGCG
	GK-SAM-qRT-rv4	qRT_PCR	HORVU5Hr1G027890	AAACACCACCGATAGGCACG
	GK-Hyg-fw	verification of CRISPR construct insertion		ACTCACCGCGACGTCTGTCG
	GK-Hyg-rv	verification of CRISPR construct insertion		GCGCGTCTGCTGCTCCATA
	GK_HvSAM_CRISPR_seq_fw	verification of CRISPR mutation	HORVU5Hr1G027890	AGACGTGTTGGATACTATGTCG
	GK-HvSAM_gDNA_rv1	verification of CRISPR mutation	HORVU5Hr1G027890	GCA GAA ACC ACG ATC AAG CAT CAC C
	GL-HvSAM-pGGC-fw-V2	cloning EGT2 for the greengate plasmids		AAAGGTCTCAGGCTTAATGTCGGCTAAACGATCAC
	GK-HvSAM-pGGC-rv	cloning EGT2 for the greengate plasmids		AAAGGTCTCTCTGAAGGTTCCAGCTTTAGGGAGAC
